# SciBet: a portable and fast single cell type identifier

**DOI:** 10.1101/645358

**Authors:** Chenwei Li, Baolin Liu, Boxi Kang, Zedao Liu, Yedan Liu, Changya Chen, Xianwen Ren, Zemin Zhang

## Abstract

Fast, robust and technology-independent computational methods are needed for supervised cell type annotation of single-cell RNA sequencing data. We present SciBet, a Bayesian classifier that accurately predicts cell identity for newly sequenced cells or cell clusters. We enable web client deployment of SciBet for rapid local computation without uploading local data to the server. This user-friendly and cross-platform tool can be widely useful for single cell type identification.
