## Supplementary table 1 for "SciBet: a portable and fast single cell type identifier"

### Sheet: Sheet1
Num	Dataset	Organism	Cell types	Experimental protocol
1	GSE36552	human	preimplantation embryos	TruSeq
2	GSE64016	human	hESC	SMARTer / Fluidigm C1
3	GSE67835	human	brain	Fluidigm C1
4	GSE70580	human	CD127(+) innate lymphoid cells	Smartseq2
5	GSE75140	human	fetal neocortex development	SMARTer
6	GSE75478	human	hematopoietic stem and progenitors	Smartseq2
7	GSE75748	human	hESC	SMARTer / Fluidigm C1
8	GSE81252	human	human liver bud	SMARTer
9	GSE81608	human	Human Islet Cells	SMARTer/C1
10	GSE83139	human	human pancreatic endocrine cells	SMART-seq
11	GSE85783	human	hPSCs	SMARTer
12	GSE86618	human	epithelial cells	SMARTer
13	GSE87237	human	Human naïve pluripotent stem cells	TruSeq
14	GSE108989	human	CRC T cell	Smartseq2
