## Supplementary table 2 for "SciBet: a portable and fast single cell type identifier"

### Sheet: Sheet1
Num	Dataset	Organism	Cell types	Experimental protocol
1	GSE99254	human	T cell	Smart-Seq2
2	GSE108989	human	T cell	Smart-seq2
3	GSE84789	human	B cell	Smart-seq2
4	GSE77940	human	B + macrophage + NK + T cell	TruSeq
5	GSE89232	human	DC	Smart-Seq2
6	GSE70580	human	ILC + NK	Smartseq2
7	GSE87849	human	macrophage	SMARTer
