## Supplementary table 3 for "SciBet: a portable and fast single cell type identifier"

### Sheet: Sheet1
Num	Dataset	Organism	Cell types	Experimental protocol
1	GSE104276	human	prefrontal cortex	Smartseq2
2	GSE108989	human	CD8 T cells	Smart-seq2
3	E-MTAB-5061	human	pancreatic cells	Smart-seq2
4	GSE70580	human	CD127(+) innate lymphoid cells	Smartseq2
5	GSE75748	human	hematopoietic stem and progenitors	Smartseq2
6	GSE81608	human	Human Islet Cells	SMARTer/C1
7	GSE85241	human	pancreatic cells	CEL-Seq2
8	GSE114725	human	germ cells	Smartseq2
