## Supplementary table 4 for "SciBet: a portable and fast single cell type identifier"

### Sheet: Sheet1
	Reference set	Experimental protocol	Query set	Experimental protocol
1	GSE84133	inDrop	GSE85241	CEL-Seq2
2	GSE84133	inDrop	E-MTAB-5061	Smart-Seq2
3	GSE84133	inDrop	GSE81608	SMARTer
4	GSE85241	CEL-Seq2	E-MTAB-5061	Smart-Seq2
5	GSE85241	CEL-Seq2	GSE81608	SMARTer
6	E-MTAB-5061	Smart-Seq2	GSE81608	SMARTer
