## Supplementary table 5 for "SciBet: a portable and fast single cell type identifier"

### Sheet: Sheet1
Num	Dataset	Cell types	Negative	Cell types
1	GSE104276	prefrontal cortex	GSE108989	CD8 T cell
2	GSE108989	CD8 T cells	GSE76381	brain
3	E-MTAB-5061	pancreatic cell	GSE108989	CD8 T cell
4	GSE70580	ILC	E-MTAB-5061	pancreatic cells
5	GSE75748	hematopoietic stem and progenitors	GSE108989	CD4 T cell
6	GSE81608	pancreatic cells	10_merged	immune cells
7	GSE85241	pancreatic cells	10_merged	immune cells
8	GSE114725	germ cells	GSE108989	CD4 T cell
